# Hyperosmotic stress induces downstream-of-gene transcription and alters the RNA Polymerase II interactome despite widespread transcriptional repression

**DOI:** 10.1101/2020.06.30.178103

**Authors:** Nicolle A. Rosa-Mercado, Joshua T. Zimmer, Maria Apostolidi, Jesse Rinehart, Matthew D. Simon, Joan A. Steitz

**Affiliations:** Department of Molecular Biophysics and Biochemistry, Yale University, New Haven, CT 06536, USA; Department of Cellular and Molecular Physiology, Yale University, New Haven, CT 06510, USA; Systems Biology Institute, Yale University, West Haven, CT 06477, USA; Howard Hughes Medical Institute, Yale University, New Haven, CT 06536, USA

## Abstract

Stress-induced readthrough transcription results in the synthesis of thousands of downstream-of-gene (DoG) containing transcripts. The mechanisms underlying DoG formation during cellular stress remain unknown. Nascent transcription profiles during DoG induction in human cell lines using TT-TimeLapse-seq revealed that hyperosmotic stress induces widespread transcriptional repression. Yet, DoGs are produced regardless of the transcriptional level of their upstream genes. ChIP-seq confirmed that the stress-induced redistribution of RNA Polymerase (Pol) II correlates with the transcriptional output of genes. Stress-induced alterations in the Pol II interactome are observed by mass spectrometry. While subunits of the cleavage and polyadenylation machinery remained Pol II-associated, Integrator complex subunits dissociated from Pol II under stress conditions. Depleting the catalytic subunit of the Integrator complex, Int11, using siRNAs induces hundreds of readthrough transcripts, whose parental genes partially overlap those of stress-induced DoGs. Our results provide insights into the mechanisms underlying DoG production and how Integrator activity influences DoG transcription.

**In brief:** Rosa-Mercado et al. report that hyperosmotic stress causes widespread transcriptional repression in human cells, yet DoGs arise regardless of the transcriptional response of their upstream genes. They find that the interaction between Pol II and Integrator is disrupted by hypertonicity and that knocking down the Integrator nuclease leads to DoG production.

**Highlights:**

- Hyperosmotic stress triggers transcriptional repression of many genes.
- DoG RNAs arise independent of the transcriptional level of their upstream gene.
- The interaction between Pol II and Integrator subunits decreases after salt stress.
- Depletion of the Int11 nuclease subunit induces the production of hundreds of DoGs.
