## Supplemental Table 3 for "Hyperosmotic stress induces downstream-of-gene transcription and alters the RNA Polymerase II interactome despite widespread transcriptional repression"

### Sheet: Micrococcal nuclease digested
Micrococcal nuclease digested samples
UT only	UT & KCl	KCl only
MYO1F	HV145	CERU
SPT5H	HV372	H14
SUV91	KV229	ZN267
RAD21	FBLL1	DEN5B
NUAK1	IGLL5	TAOK1
PHF2	DX39A	NOP9
SPF27	SAP18	ZFHX4
RECQ5	MPP10	SAM9L
VAMP5	NOP56	TENS4
KI20A	CHD1	K2C78
KAT7	WDR46	CC107
BRD1	NKRF	ZSWM3
KV320	NVL	OSBL3
RLA1	RPB4	A0A087X235
S10A9	DHX15	A0A0U1RR79
HS90B	RRP8	B4DDC6
K1C19	PLRG1	E7EQL6
ENOG	U3IP2	E7EU07
CH60	AKAP8	F5GZQ4
EF2	SMCA5	H7C3M7
TRI27	NPA1P	Q5SZL3
K2C4	AQR	KRT86
BMP5	KDM1A	KRT85
H1T	PRP17	FABP5
ROA2	DKC1	DSC1
MCM3	ZC11A	HDAC1
ATPA	H2AY	PKP1
DDX6	PR40A	KT33B
CALR	EED	K1H1
METK2	BAF	SDE2
RFC1	SF3B1	SPB12
OPRM	NPM3	KRA22
RS19	U520	A0A140TA69
RFC5	SURF6	A0A1B0GW91
RFC3	UTP20	B2RNG4
PERI	RL1D1	B4DUR8
RS10	MTA2	E7ETY2
CENPF	PHF14	M0R0V3
TAF6	PRP6	Q2L6G8
IMA1	LC7L3	V9GY33
TERA	PARN	DX39A
RL37	NSA2	NKRF
RPP38	SYF2	AKAP8
CPSF1	ACL6A	PRP17
CHD3	NSD2	HNRPL
URB2	ANT3	BMP5
TRIPC	A2MG	KI67
MDC1	CO3	HNRPF
STAT4	LV151	RUXF
PDIA6	LV208	CBX3
TTF1	IGHG2	CUL4A
NEDD8	K1C14	NUMA1
NOM1	K2C6A	SF3B3
NKAPL	APOC3	SAFB1
ATD3B	FINC	SF3B4
INT3	K2C6B	SF3A1
MRCKG	K2C1	DDX51
INT5	G3P	PAPD5
CTR9	KV311	DYL2
BRWD3	RLA1	MAK16
WDR82	RLA2	XRN2
FGD2	KV230	DDX47
P66A	KV401	SYF1
REXO1	ENOA	IMP3
H2B3B	NPM	LYAR
PAIRB	CENPB	TAP26
Z280C	H10	UBP36
LEO1	TRY1	A0A087WTG8
INT12	HS90A	A0A0B4J1Z1
INT4	RU2B	A0A140T8W4
THOC3	RU17	A0A1W2PQ43
Z512B	VIME	A6NNK5
NSE3	RS17	C9JLJ1
MINT	K1C16	D6R9X2
BUD13	RU2A	E5RGS2
BAZ1A	HS71B	F8W895
MRGBP	HV108	F8WE42
INT7	H14	G3V5S9
INT10	THIO	H7C1M2
ABC3B	CH60	K4DI93
INT6	GRP78	M0R042
RL26L	HSP7C	X6RAL5
SMC3	TOP2A	PLRG1
A0A024RAC6	PIP	KRT36
A0A087WTG8	K1C10	NSD2
A0A087WTT1	K2C5	TOP2A
A0A087WUX3	PLAK	DESP
A0A087WWC8	RS2	ATRX
A0A087WWP4	DESP	RUXE
A0A087WX58	H2AX	SMD2
A0A087X0I3	H15	K1C17
A0A0A0MR70	H13	DHX9
A0A0A0MRP6	H12	TF3C1
A0A0A0MRY2	ZNF22	SF3A3
A0A0B4J210	HSP76	ILF3
A0A0C4DGQ6	RL35A	SF3B2
A0A0D9SFB3	RL7	TTF1
A0A0D9SFE5	SON	SMU1
A0A1W2PP04	K2C4	ZN800
A5PLL3	NUCL	RIF1
B1AHB1	RPB3	PHF5A
B3KVL5	RPAB1	DSG4
B4DGM3	LMNB1	PB1
B7ZBQ1	FBRL	DHX37
B8ZZJ0	RS3	PR38A
C9J0E4	RPB1	NEP1
C9J9K3	RS12	ZN462
C9JEE7	RL13	CDC5L
C9JQV0	RL12	SF3B5
C9JR22	HNRH3	REXO4
D6RCR4	HNRH1	KRT84
D6RF44	RL9	KRT82
E5RFJ1	K1C9	RBM22
E5RI26	K22E	ISY1
E7EQB2	RL4	ABT1
E9PAP1	RPB9	A0A087X106
E9PDF6	RBMX	A0A0C4DGM5
E9PKP7	COIL	A0A0U1RR30
E9PLA9	IF4A3	B4DY08
E9PPW3	RS19	C9JCD9
F5H3Y4	RL3	D6RAP4
F6UXX1	RL13A	E9PC52
F8W0P7	BUD31	E9PIB0
F8W108	SK2L2	F8WF16
F8WAJ0	RS27	J3KT86
F8WCX2	RBM34	K7ELN3
F8WE65	RL35	K7EMT0
G3V4N7	CBX5	R4GNH9
G3XAN0	KI67
G3XAN1	NOP2
G8JLG1	ATRX
H0Y8X1	RL27A
H0YER1	RL5
H0YIC4	RL21
H0YL19	RL28
H0YMT1	RL29
H0YNU5	K2C6C
H3BRY6	MRP
H7BXY3	RL34
I3L1N3	SRP09
I3L4V5	CTCF
J3KMZ7	RBM25
J3KNV5	SMCA4
J3KSP2	HCFC1
J3QQW9	ROA3
J3QR48	HNRPF
K7EKX9	RPAB4
K7EMN2	MFAP1
K7EMW2	ELL
M0QXS5	DSRAD
M0R088	NH2L1
N0E644	RRP1
Q5T6W2	IF6
Q5TCI8	ACTB
V9GYG0	RS20
V9GYY5	RS3A
V9GZ08	RL26
V9GZ76	RL15
X1WI28	RL27
	RL37A
	WDR5
	1433G
	RS7
	PP1B
	RS8
	RS15A
	RS16
	1433E
	RS14
	RS23
	RS18
	RS29
	RS13
	RS11
	RUXE
	RUXF
	SMD1
	SMD2
	SMD3
	RL7A
	RPB7
	RS4X
	RL23A
	RS6
	H4
	RL23
	RS15
	RS25
	RS26
	RS28
	RS30
	RPAB5
	RBX1
	RL30
	RL10A
	RL11
	RL8
	RS27A
	RL40
	TRA2B
	DYL1
	ACTG
	YBOX1
	ACTS
	H31
	HBB
	NOP14
	PRKDC
	RL36A
	CBX1
	ERH
	HNRPU
	EXOSX
	DSG1
	RL18A
	RL6
	TOP2B
	KMT2A
	CEBPZ
	K1C17
	RL18
	SRSF1
	DHX9
	RBBP4
	NCBP1
	TBL3
	TF3C1
	SF3A3
	ILF3
	RED
	CBX3
	DDX10
	SRSF9
	SRSF6
	TIF1B
	TCOF
	SNW1
	TRA2A
	KRR1
	PWP1
	CUL4A
	THOC5
	NOG2
	EXOS2
	BYST
	BOP1
	URB2
	SAFB2
	TTL12
	RBM39
	RRP1B
	RRP5
	BMS1
	NOLC1
	NUMA1
	FL2D
	EXOS7
	U5S1
	RRS1
	WDR43
	PWP2
	PCBP1
	SF3B3
	PUM3
	SAFB1
	SF3B4
	SF3A2
	SF3A1
	DDB1
	RBBP7
	H2A2C
	H2B2E
	KNOP1
	HNRL2
	MGAL
	SMU1
	ZN800
	GLYR1
	BOREA
	R39L5
	ZN326
	FILA2
	RRP12
	TDIF2
	EXOS6
	HP1B3
	CE170
	NOL9
	ZC3HD
	CI114
	GPTC4
	KPRP
	RIF1
	RPRD2
	PR38B
	F208B
	ZMYM4
	VIR
	RL7L
	SUMO4
	NIPBL
	EDC4
	PRP8
	PGBD2
	ATAD2
	WDR74
	FIP1
	PXDC2
	H32
	H2AV
	SPT6H
	K2C74
	PHF5A
	POGZ
	RAI1
	CENPV
	PB1
	THOC4
	ZCH18
	THOC6
	HORN
	H2A2B
	WDR75
	CHERP
	SUGP2
	SPB1
	PELP1
	CMTR1
	INT1
	ZCHC7
	PAF1
	DDX51
	ENAH
	KRI1
	PR38A
	ZFP62
	NGDN
	RASF8
	THOC2
	SMRC2
	DDX54
	BRX1
	UTP15
	SHRM3
	NOC3L
	TF3C2
	CCD12
	PHIP
	H1X
	PHF3
	HDAC2
	PROX1
	EVPL
	NEP1
	RL36L
	UTP4
	MGN2
	PINX1
	SNR40
	RRP36
	DYL2
	AURKB
	MED30
	ZN462
	CHAP1
	ZN668
	YTDC1
	RBM14
	UIF
	SMC6
	CDC5L
	POP1
	EBP2
	H2A1J
	H2B1M
	DDX50
	TBA1C
	MBB1A
	SRSF8
	LLPH
	UTP23
	NOL10
	RTKN
	DIDO1
	HNRL1
	NOC4L
	UT14A
	GNL3
	SF3B5
	MAK16
	MK67I
	SETD2
	NOG1
	TBL1R
	DPY30
	WDR12
	REXO4
	NAT10
	XRN2
	DDX47
	TSYL2
	ADNP
	ZN106
	PININ
	SENP3
	ESF1
	HEAT1
	CCD86
	DHX33
	NOL6
	RIOX1
	RPF2
	SFR19
	NOL11
	I20L2
	RPF1
	RPA2
	SYF1
	HM20A
	EXOS4
	NOP10
	DCP1A
	SSF1
	RPR1B
	INCE
	EXOS5
	EXOS3
	SAS10
	DDX21
	ABC3C
	PNO1
	SOSSC
	MDN1
	DCA13
	IMP3
	GNL3L
	DDX18
	SDA1
	NLE1
	RBM28
	RBM22
	SLTM
	PK1IP
	NHP2
	TEX10
	GAR1
	AATF
	DDX56
	BCLF1
	UTP6
	NOP53
	CWC15
	TAP26
	H2AW
	UBP36
	ZMYM2
	RLP24
	BAZ1B
	DDX41
	TASOR
	MRT4
	RALY
	TF3C4
	ISY1
	PKCB1
	ABT1
	PRP19
	NOL7
	WDR3
	SRRM2
	NIP7
	RUVB2
	RUVB1
	ICE1
	RCL1
	DDX52
	TR150
	NOP58
	LC7L2
	UTP11
	RRP7A
	EXOS1
	SF3B6
	RRP15
	NOP16
	PPIL1
	NOC2L
	RL36
	RBM19
	LAS1L
	UTP18
	TF3C5
	TF3C3
	RBM8A
	A0A024R4M0
	A0A075B730
	A0A075B7B8
	A0A075B7D0
	A0A087WVC1
	A0A087WVQ9
	A0A087WVZ9
	A0A087WWS1
	A0A087WXM6
	A0A087X0X3
	A0A087X1B7
	A0A087X1W2
	A0A087X232
	A0A087X2D0
	A0A0A0MRA3
	A0A0A0MRA5
	A0A0A0MTB8
	A0A0A0MTS7
	A0A0B4J1Z1
	A0A0B4J2E5
	A0A0B4J2F8
	A0A0G2JIS2
	A0A0G2JJL1
	A0A0G2JNN3
	A0A0J9YX88
	A0A0R4J2E8
	A0A0U1RRM1
	A0A140TA49
	A0A1B0GUB2
	A0A1W2PPS1
	A0A1X7SBZ2
	A6NHN7
	A6NNK5
	A8MV53
	B0QZK4
	B1AN99
	B2R5W2
	B4DJK0
	B4DY09
	B5MCF9
	B7WP74
	B7Z6D5
	B8ZZJ0
	B9EGQ5
	B9ZVT1
	C9J2Y9
	C9J331
	C9J4Z3
	C9JLU1
	C9JM79
	C9JMY1
	C9JXB8
	D3YTB1
	D6RHJ6
	D6RIC3
	D6RIY6
	E7ENR5
	E7EPB3
	E7ESE0
	E7ESY4
	E7ET15
	E7ETK0
	E7EU85
	E9PFF8
	E9PIF2
	E9PKY5
	E9PMW9
	E9PPJ0
	E9PQE5
	F2Z2U4
	F5GWX5
	F5GXF5
	F5GZF0
	F5H101
	F5H2D0
	F5H658
	F5H6N1
	F8VQY6
	F8VW21
	F8VXG7
	F8VYE8
	F8VZ49
	F8W0Q9
	F8W696
	F8W7C6
	F8WAJ0
	F8WBT9
	G3V1N2
	G3V203
	G3V279
	G3V2Q0
	G3V529
	G3V5S9
	G3XAG1
	H0Y2V1
	H0Y714
	H0YA55
	H0YDJ3
	H0YEN5
	H0YIQ2
	H0YJ17
	H0YK97
	H0YMM1
	H3BNC1
	H3BNT4
	H3BQM0
	H3BT57
	H3BV80
	H7C1I9
	H7C1M2
	H7C2W9
	H7C4Y0
	I3L0E4
	I3L3P7
	I3L3Y2
	J3KS05
	J3KSP2
	J3KTA4
	J3KTJ8
	J3QL05
	J3QLE5
	J3QR09
	K4DI93
	K7EJH3
	K7EK07
	K7EMM8
	K7EQR3
	K7ERE3
	K7ERI7
	M0R0F0
	Q49AN9
	Q5JRI1
	Q5JY65
	Q5QPL9
	Q5SQH5
	Q5ST81
	Q5T4L4
	Q5TEC6
	Q5VU10
	Q5W011
	S4R3H4
	U3KQC1
	U5GXS0
	V9GYY5
	X6R700
	X6RFN3

### Sheet: Benzonase digested
Benzonase digested samples
UT only	UT & KCl	KCl only
CRCC2	KV228	HV343
HRK	KVD29	HEAT9
CHD1	KVD15	SRRM4
RAB7L	KVD11	BCL9
WDR46	HV145	TERT
PRPF3	HV349	SRS10
PLRG1	HV372	K2C6B
RAD21	KVD20	SP1
H2B1K	HV70D	EBLN1
ATS4	KVD07	ATTY
EED	IGLC7	ADA1D
SPF30	GRCR2	U2AF2
MTA2	FBLL1	DDIT3
ACL6B	LR10B	IF2G
STAU1	LRR3C	RPAB4
KV320	RUXGL	TTC3
RPC22	DX39A	CPSF1
MTAP2	IMA4	DPYD
EGR1	NOP56	PAK2
RPAB1	DDX3X	OZF
GATA2	IMA3	AINX
GCH1	MA2B1	H2A2C
RL3	ARI1A	PR38B
ITA8	RPC1	SMBT2
XPC	KIF3B	PPRC1
CHD3	NKRF	NEK5
TAF10	RPA34	S4A10
PRP4B	RPB4	SHLD3
RRP5	MAFG	CFA47
IMB1	DHX15	OVCH1
RRS1	PRP4	SLN11
PLCB4	SNUT1	GCC2
TAF5	HNRPR	CCAR2
IF2GL	U3IP2	ZCHC9
ARI4B	AKAP8	ABTB2
NU188	MED14	THOC2
RL7L	SMCA5	SREK1
EDC4	AQR	GPR98
ZCH12	HNRPQ	EME1
TBPL2	PRP17	FHR5
FIP1	DKC1	NUSAP
PAXI1	H2AY	CDHR2
DHX30	SAP30	CD244
CENPQ	PSIP1	WDR33
NUFP2	SF3B1	EPC1
AHNK2	WBP4	RD21L
CHERP	U520	COE3
CA174	SPF27	DMAP1
ZN444	PRP6	MOCS1
H2B3B	SYFM	FLRT3
ZBT38	SYF2	ZN629
FEZF2	ACL6A	INO80
STON2	CERU	RCL1
CENPI	LV211	HDGR3
DPF3	K1C14	A0A024QZP7
REQU	K2C6A	A0A024RAC6
TF3B	K2C1	A0A075B6F3
SMCE1	G3P	A0A087WT34
NEIL2	H2A1B	A0A087WTT1
ARHGQ	S10A8	A0A087WU68
CENPN	PPB1	A0A087WWP5
RBM40	IF2A	A0A087X1L8
MPP8	RPC4	A0A087X1R3
ATF6B	KV401	A0A0A0MQR7
GRWD1	NPM	A0A0A0MRN4
ERP44	H10	A0A0A0MSR2
CENPO	HNRPC	A0A0A0MTE8
SCRT1	RU2B	A0A0A0MTG6
KLF16	RU17	A0A0A0MTH9
TDRD1	K1C16	A0A0A0MTP7
UBP26	HXC4	A0A0B4J1R2
I20L2	ROA1	A0A0B4J203
RPA2	RU2A	A0A0C4DG89
RPR1B	PARP1	A0A0C4DGP7
RPC2	H2AZ	A0A0D9SG31
TE2IP	U2AF5	A0A0G2JJT9
DOK5	H14	A0A0G2JPZ2
CHD7	BIP	A0A0M3HER2
NXF1	HSP7C	A0A0U1RR30
PFD2	TOP1	A0A1B0GUH3
RRP7A	TOP2A	A0A1B0GVY7
SPIN1	XRCC6	A0A1W2PNY6
CFA20	XRCC5	A0A1W2PP38
A0A024R216	K1C10	A0A2R8Y4B0
A0A024R7N8	K2C5	A0A2R8Y4T4
A0A075B778	SUIS	A0A2R8Y681
A0A087WTY4	HNRPL	A0A2R8Y811
A0A087WV74	H2AX	A6NMA8
A0A087WVT6	H15	B1AMN9
A0A087WW81	H13	B4E227
A0A087WYL7	H12	B5MCW3
A0A087WZ46	HMGA1	D6RBN9
A0A087WZ72	DDX5	D6REC9
A0A087X1P3	SON	E5RGY9
A0A087X2B6	RPB3	E5RHA1
A0A096LNU1	IF2B	E7EPG3
A0A0A0MQX1	FBRL	E7EWP8
A0A0A0MRE5	ROA2	E9PC52
A0A0A0MRM9	SFPQ	E9PGC8
A0A0A0MRR1	RPB1	E9PJF3
A0A0A0MRR3	RL13	E9PMD7
A0A0B4J213	EF1G	E9PRF4
A0A0B4J2F8	TRY3	F5H669
A0A0C4DGI9	RL22	F6M2K2
A0A0C4DGQ6	K1C9	F8VNY3
A0A0D9SF63	PCKGC	F8W7T1
A0A0D9SG78	K22E	F8WDB3
A0A0G2JNU3	RBMX	G3V161
A0A0G2JRY5	COIL	G3V1A1
A0A0U1RQQ2	GRP75	G5E975
A0A0U1RRH6	IF4A3	G5E9G0
A0A0U1RRM1	RS19	H0Y8X7
A0A1B0GUZ7	CETN2	H0YEL4
A0A1B0GVU7	PERI	H0YIE9
A0A1W2PQ43	BUD31	H0YKL0
A0A1W2PQI7	MTREX	H3BP39
A0A2R8Y4P4	KI67	H7BYL8
A0A2R8YH03	NOP2	H7C213
A2A2M9	RS10	J3KNE1
A6NM32	RL29	J3QR48
B0QXZ8	LEPR	K7EK07
B1AMX7	MAPK2	K7EPN7
B3KVZ3	CENPF	K7EPQ4
B4DEH5	SRP09	K7ESA3
B4DQT1	RBM25	M0QX71
B4DWT1	NU153	M0QZ28
B9ZVN9	MECP2	M0R009
C9IY68	ROA3	Q5JW30
C9J685	IMA1	Q5JWT2
C9JCN8	HNRPF	Q5T911
C9JYS6	RBM5	Q5TBH9
D6RA70	PLK1	Q9NSS8
D6RAR6	CEBPG	R4GMV1
D6RC40	HIRA	AN18B
D6RD24	MFAP1	WDR91
D6REB0	NH2L1	BMR1B
E5RFQ1	ACTB	P3C2A
E7EPB3	RS20	HYPM
E7ESY4	WDR5	FA8
F5H0S1	RUXE	S10A9
F5H815	RUXF	ZN688
F5H858	SMD1	K1C13
F8VR82	SMD2	K2C4
F8VRI7	SMD3	FILA
F8VXG7	RPB7	SRP14
F8W1G2	ACTA	RPB11
F8W696	H4	CKAP5
F8W8Y7	RS25	KANK1
F8WD67	RS28	HNRL2
F8WDA1	RPAB5	GORAB
G3V0F4	RL10A	CC171
G3V235	TRA2B	CCD80
G3V279	YBOX1	BNIPL
G3V471	H31	SH2D6
G3V4T2	RPP38	PTAR1
G3XAL2	GTF2I	S1A7A
G5E9M4	PRKDC	KCNRG
G5EA48	RED1	GCN1
H0Y2V6	PRR3	JARD2
H0Y4R5	CBX1	PCD16
H0Y5B5	ERH	HMCN1
H0Y8A5	H33	SPR2G
H0Y970	RBM10	SNX25
H0Y993	TFAM	SYP2L
H0YEN5	HNRPU	MED4
H0YER1	EXOSX	THUM1
H0YGW7	TOP2B	CELR3
H0YIH0	K1C17	CDC23
H0YJG9	DHX9	PCDAC
H0YL38	SSRP1	IPKG
H0YMU7	RBBP4	A0A024RBT8
H3BN98	NCBP1	A0A075B7B1
H3BT32	TEF	A0A087WUC6
H3BT73	SNF5	A0A087WUV1
H3BU31	SFSWA	A0A087WVY5
H7BZ71	SF3A3	A0A087WWX0
H7BZK0	TP53B	A0A087WYX8
H7C0C0	ILF3	A0A0A0MRP1
H7C3M7	CAF1A	A0A0A0MS90
H7C5L4	CAF1B	A0A0B4J1V7
H7C5S9	RED	A0A0C4DGV9
I3L1Z5	ROA0	A0A0G2JRQ6
I3VM54	CBX3	A0A0G2JSE9
J3KR35	TIF1B	A0A0J9YVZ3
J3QLQ6	TCOF	A0A0U1RR23
J3QT54	SF3B2	A0A140T8Y2
K4DIA4	SNW1	A0A1B0GTN9
K7EIE8	KRR1	A0A1B0GVU3
K7EMM8	THOC5	A0A1C7CYW7
M0QY32	DX39B	A0A1C7CYY6
M0QYG6	BYST	A0A1W2PPI5
M0QZN2	SAFB2	A0A1W2PQS6
M0QZY2	FRG1	A0A1W2PRC7
M0R0I6	RBM39	A0A1X7SBS1
M0R174	DHX8	A0A2R8Y5Z7
M0R2Y4	MDC1	A0A2R8Y6R2
Q09GN1	SMC1A	A0A2R8Y7B3
Q5TCT4	RRP1B	A6NNK5
Q5VZU2	BMS1	B1AHC9
U3KPY1	NUMA1	B7Z279
U3KQ43	FL2D	C9JC20
W4VSQ8	MO4L2	D6REL4
MYO9A	EXOS7	E5RFE1
KIF28	U5S1	E5RFV8
HGS	NONO	E5RHX6
BUB1B	RBBP5	E7EPT4
LV151	PCBP1	E7ESK9
IDE	SF3B3	E7EUT5
NFYA	SAFB1	E9PRJ0
HD	SF3B4	F2Z2M7
P2RY4	SF3A2	F5H1D6
DCD	SF3A1	F5H793
MUC5A	MED1	F8WAE6
ITPR3	ZFHX3	G3V2Q1
TERF2	RBBP7	H0Y3C5
ANO1	AOC3	H0Y3Q9
PXDC2	AAK1	H0YLZ8
CUL9	SMU1	H7C5S0
RPTOR	LARP7	I3L0J9
BD1L1	FILA2	I3L1A3
TSLP	BEX5	I3L3C4
TOP1M	FA76B	J3KPM9
E2F7	EXOS6	J3KS05
ALKB8	ZN362	K7EJ74
THOC3	ZC3HD	M0QY62
DCAF5	RIF1	M0QZ24
LYZL4	RPRD2	M0R2P8
PNMA5	FYB2	Q5T8H6
CG069	NR3L1	SOX6
RS10L	VIR	CBX5
RGL1	CENPP	SPEG
A0A075B6P0	DHX57	ICE2
A0A087WUA7	PRP8	KANK3
A0A087WVQ6	ALKB5	CWC27
A0A087WVZ9	WDR82	LSR
A0A0A0MTS7	AP2E	TPH2
A0A0C4DGI5	VP13C	PLPL6
A0A0G2JJZ9	H32	DOCK3
A0A0U1RR27	PHF5A	CENPL
A0A140T8W2	ZCCHV	PDCD7
A0A1B0GUK8	SETX	ZN579
A0A286YFF2	POGZ	GLBL3
A0A2R8Y8B5	CE024	LRC59
A0JP02	THOC6	SLAF6
A3KFL1	PHF6	H2A1A
A6NHK2	SUGP1	PKP2
B0QY34	BAP18	MED10
C9JK18	SMC5	PABP3
D6RA17	STAG2	DYH2
E9PAN7	CBPA6	NUP50
E9PC47	SRBD1	PLXB3
F5H5D3	PR38A	NIP7
F5H5S0	CA131	A0A087WVW7
G5E9Y1	ABCF1	A0A087WWH0
H0Y8X0	SRFB1	A0A0A0MT47
H0YAH6	ARI1B	A0A0C4DGF8
H0YC83	NEUA	A0A0D9SF53
H0YJ78	SMRC2	A0A0R4J2F1
H0YKL9	FNDC8	A0A140T947
H3BPE1	BRX1	A0A1B0GTJ8
H3BRR2	ZN384	A0A1B0GTT5
H3BS07	GRK7	A0A1W2PP35
H3BVG6	STAG1	A0A2R8Y422
H7C267	PHIP	A0A2R8Y4S6
J3KQ69	AP2B	B8ZZJ0
J3KQ96	H1X	C9IYT0
M0R1V7	PHF3	D6R905
M0R3G1	RREB1	E5RFZ5
R4GNH9	HDAC2	E5RIP1
S4R305	DDX17	E7EVX8
U3KPZ7	RL3L	F5H124
U3KQ00	SMRC1	F8VRU2
V9GY57	EXOC4	F8VTQ5
LV861	EXOS8	F8W9L4
CS2IP	PINX1	F8WBF4
SWAHB	CC124	F8WEF8
MROH6	SNR40	G3V1S3
HNRC3	RMXL1	H0Y449
ZBT39	RRP36	H0Y4T7
PRC1	MED8	H0Y638
DHX16	SMRD1	H0Y7P8
PRKRA	TOE1	H0Y7Q8
KI20A	SPF45	H0Y8G5
CYTA	CHAP1	H0Y8P4
H2B1J	ZFR	H0Y9B1
VIME	EP400	H0YA24
RB40L	NSE3	H0YA82
HMSDV	BROMI	H0YAE0
THIO	SMC6	H0YIQ2
DESP	STRBP	H0YIQ8
CEBPB	SIN3A	H0YKM0
NUCL	MINT	H0YLK0
TGM1	CDC5L	H0YLP3
CNGA1	CMS1	H3BSU0
RL12	CG050	H7BYJ3
CASPE	DIDO1	I3L1P4
MERL	DDX23	I3L3U9
HUTH	UT14A	J3KMZ8
RUXG	SF3B5	J3KSR7
SRSF3	NSD3	J3KT86
EFNB1	REN3B	J3KTA4
DSG1	DPY30	J3KTD4
PPARD	RPA49	J3QSG3
LMNB2	XRN2	J3QSY4
TGM3	DDX47	K7EKZ0
DSC1	TSYL2	K7EMJ9
TBL3	DHX36	K7EMT0
TBX2	PININ	K7EQN7
MTA1	CCD86	M0QYR1
PPIL2	SFR19	M0QYT0
KIF14	RENT2	M0QZR9
WDR43	SYF1	N0DVX5
ELAV1	HM20A	Q4VAN1
2A5E	EXOS4	Q5HYY5
U1SBP	EXOS5
NCBP3	EXOS3
ZN326	DDX21
KPRP	PDS5B
XP32	ZCHC3
CROCC	DDX18
H2A2A	RBM28
SNR48	LYAR
CEMP1	CWC25
SMRD3	TEX10
SBSN	NSE4A
K1C27	GAR1
K2C1B	F120A
ZFHX4	IF2B1
VS10L	NOP53
DAAF5	H2AW
P66A	RCC2
H2A2B	STAR9
S22A9	DAXX
MISP	BAZ1B
WDR75	PLXA1
CC170	RCOR1
K2C78	RALY
ZN740	TF3C4
SNIP1	PRR12
S2540	TPX2
UTP15	PRP19
PPIL4	G3BP2
CKAP2	PPIE
S10AG	SRRM2
SNF8	SMC3
NAF1	ZN148
ZN597	RUVB2
SPB12	RUVB1
NOX5	WBP11
GSDMA	NOP58
SNX18	EXOS1
TR13C	SF3B6
RSF1	PPIL1
ROAA	TBL2
SRBS1	SHAN1
TANC1	SP16H
ABCG4	UTP18
RPC6	DDX49
EHMT1	A0A024QZ33
S10AE	A0A024R341
CENPM	A0A024RCV8
RBM22	A0A075B6U8
CWC15	A0A075B6Z2
VPS54	A0A075B7B8
TCF20	A0A087WT20
TASOR	A0A087WTW0
ISY1	A0A087WTZ8
GAB2	A0A087WUK2
RASD1	A0A087WV68
NEUR2	A0A087WVF6
RBM19	A0A087WVQ9
RBM8A	A0A087WWP4
DNM3A	A0A087WWR2
A0A024R4M0	A0A087WWS1
A0A075B6V8	A0A087WWX5
A0A087WT70	A0A087WXP2
A0A087WTI3	A0A087WY03
A0A087WVH0	A0A087WY61
A0A087WW77	A0A087WYP2
A0A087WWN2	A0A087WZD8
A0A087WYY5	A0A087X014
A0A087X0W2	A0A087X0J6
A0A087X1N7	A0A087X0T8
A0A0A0MRA3	A0A087X0W8
A0A0A0MRE3	A0A087X0X3
A0A0A0MRP6	A0A087X1A5
A0A0A0MRX1	A0A087X1B7
A0A0A0MS59	A0A087X1R4
A0A0B4J1Z1	A0A087X234
A0A0B4J2E5	A0A087X2D0
A0A0C4DGA2	A0A0A0MQS3
A0A0D9SG24	A0A0A0MRN0
A0A0D9SGE8	A0A0A0MRR7
A0A0J9YXF5	A0A0A0MT33
A0A1B0GUH1	A0A0A0MT49
A0A1B0GUT0	A0A0A0MT67
A0A1B0GWB9	A0A0A0MTJ9
A0A1W2PQJ7	A0A0A6YYJ8
A0A2R8Y6J3	A0A0B4J1Z8
A0A2R8YES3	A0A0B4J231
A0A2R8YFJ4	A0A0C4DFX5
B4DGG1	A0A0C4DG02
C9J068	A0A0C4DG98
C9JU34	A0A0C4DGB6
E5RI99	A0A0C4DGE7
E9PHM2	A0A0C4DGG9
E9PKK8	A0A0C4DGZ1
F8WAI8	A0A0D9SF25
G3V2V8	A0A0D9SFE5
G3V5V7	A0A0G2JIR1
G5E9P3	A0A0G2JIS2
H0Y4P9	A0A0G2JMB2
H0Y900	A0A0J9YVP6
H0Y950	A0A0J9YXN7
H0YCL6	A0A0J9YXZ5
H0YEL5	A0A0R4J2E8
H0YFL3	A0A0U1RQH7
H0YFV1	A0A1B0GTU3
H0YHA7	A0A1B0GTU5
H0YI76	A0A1B0GV09
H0YIS7	A0A1B0GV47
H0YJR0	A0A1W2PPT2
H0YM50	A0A1W2PQM2
H0YM74	A0A1W2PRB8
H3BU37	A0A286YES1
H7BYL6	A0A286YEY4
H7C0S8	A0A286YF57
H7C223	A0A286YF91
H7C2L1	A0A286YFJ8
H7C2S2	A0A2R8Y4L7
H7C441	A0A2R8Y595
I3L401	A0A2R8Y5D3
J3KNC2	A0A2R8Y5P9
J3KSD8	A0A2R8Y6X0
J3QQW9	A0A2R8Y880
K7ERV2	A0A2R8YDX6
M0QXS5	A0A2R8YFE2
M0R0Y3	A0A2R8YGG3
M0R2F5	A3KFL2
M0R2U8	A6NEM2
M0R3I9	A8K0G1
Q2L6G8	B1AMU4
Q32MN6	B1AN99
Q3BDU5	B2R5W2
Q5JP53	B3KSJ7
Q5SZL6	B3KWA8
Q5SZR4	B4DY09
Q5TG40	B5MBX0
Q5VYW8	B5MCF9
S4R451	B7WP74
V9GZ24	B7Z4C8
V9GZ59	C9J104
	C9J2P9
	C9J2Y9
	C9JEH7
	C9JEX3
	C9JLU1
	C9JY38
	D6R9P3
	D6RAN4
	D6RB96
	D6RC52
	D6RD17
	D6RIY6
	D6RJ07
	E7EMV2
	E7EMZ9
	E7EQN8
	E7ET15
	E7ETY2
	E7EVZ1
	E7EX70
	E9PB61
	E9PBF6
	E9PFD7
	E9PFZ2
	E9PIK0
	E9PPJ0
	E9PRR7
	F2Z3H6
	F5GZF0
	F5GZF3
	F5H658
	F6VRR5
	F8VRV5
	F8VVA2
	F8W126
	F8W835
	F8WJN3
	G3V0G3
	G3V153
	G3V1P5
	G3V3B0
	G8JLB6
	G8JLG1
	H0Y397
	H0Y4W2
	H0Y673
	H0Y6E7
	H0Y6K5
	H0Y8D1
	H0YA49
	H0YB39
	H0YCK3
	H0YDD8
	H0YDE4
	H0YE90
	H0YEE4
	H0YFB5
	H0YGU5
	H0YLA2
	H0YLJ3
	H3BLV9
	H3BMC7
	H3BMF4
	H3BMM9
	H3BND3
	H3BNK8
	H3BNT4
	H3BR06
	H3BR73
	H3BTR4
	H3BU12
	H3BUA5
	H7BY16
	H7BY37
	H7BZF4
	H7C1M2
	H7C2B9
	H7C3A1
	H7C3I2
	H7C5B2
	H7C5L6
	I3L435
	I3L521
	J3KMX2
	J3KMX5
	J3KPP4
	J3KPZ4
	J3KR72
	J3KRE4
	J3KSS0
	J3KT29
	J3KT97
	J3KTE4
	J3QK89
	J3QLE5
	J3QLN8
	J3QLW7
	J3QRJ3
	J3QS39
	J3QSV6
	K7EIY1
	K7EJT5
	K7EKS1
	K7ENG2
	K7EP90
	K7EPH2
	K7EPT8
	K7EQ86
	M0QX76
	M0QXA7
	M0QXI6
	M0QXK4
	M0QZC0
	M0R050
	M0R088
	M0R1M9
	M0R2Z9
	Q5JRI1
	Q5JY65
	Q5QPL9
	Q5T084
	Q5T6W2
	Q5T760
	Q5T8A0
	Q5TBI2
	Q5TBP9
	Q5TEC6
	Q5TG39
	Q5VVC8
	R4GMQ1
	U3KPY7
	U3KQK0
	U3KQR5
	V9GYT7
	X6RFN3
